# The Energetic Cost of Building Human Skeletal Muscle

**DOI:** 10.64898/2026.08.17.745156

**Authors:** Michalis G. Nikolaidis, Vassilis Paschalis, Nikos V. Margaritelis

## Abstract

The energetic cost of building human skeletal muscle has never been explicitly calculated or measured. We developed a quantitative bottom-up accounting model that integrates human skeletal-muscle composition with empirically informed estimates of tissue synthesis, physiological deposition, maintenance during accretion, and diet-induced thermogenesis. The calculation was expressed per kg of wet skeletal muscle and organized into five additive components: stored tissue energy, biochemical synthesis cost, physiological deposition cost, resting maintenance during accretion, and diet-induced thermogenesis. Stored tissue energy was approximately 5670 kJ/kg (1355 kcal/kg). Adding biochemical synthesis cost gave 6340 kJ/kg (1515 kcal/kg). Applying empirically derived deposition-efficiency parameters yielded a physiological deposition requirement of 9780 to 11690 kJ/kg (2338 to 2793 kcal/kg), centrally 10830 kJ/kg (2587 kcal/kg). Adding resting maintenance during accretion and diet-induced thermogenesis produced a final additional metabolizable energy intake of 13410 to 15520 kJ/kg (3204 to 3710 kcal/kg), centrally 14570 kJ/kg (3481 kcal/kg). This value provides a first quantitative reference estimate for the energetic cost of human skeletal-muscle accretion.
