## Supplementary_Data_1_Energetic_Cost_Model for "The Energetic Cost of Building Human Skeletal Muscle"

### Sheet: Inputs_and_Assumptions
Supplementary Data 1 — Inputs and assumptions
Editable model inputs are shaded yellow. Calculated cells in the other sheets are shaded green. All model assumptions below are taken from the manuscript unless explicitly labelled as a unit conversion.
Parameter ID	Parameter	Central value	Low	High	Unit	Source ID(s)	Notes
P01	Protein content of wet skeletal muscle	177			g/kg wet muscle	S01	Reference composition.
P02	Lipid content of wet skeletal muscle	30			g/kg wet muscle	S02	Reference composition.
P03	Glycogen content of wet skeletal muscle	20			g/kg wet muscle	S03	Reference composition.
P04	Protein gross-energy density	23.5			kJ/g	S04; S05	Retained gross chemical energy, not dietary Atwater energy.
P05	Lipid gross-energy density	38.9			kJ/g	S06; S07	Retained gross chemical energy.
P06	Glycogen gross-energy density	17.1			kJ/g	S06; S07	Retained gross chemical energy.
P07	Protein biochemical synthesis cost	3.6			kJ/g protein	S08	Derived in manuscript from 5 ATP equivalents per residue, 80 kJ/mol ATP, 110 g/mol residue mass.
P08	Triacylglycerol biochemical synthesis cost	0.75			kJ/g lipid	S08; S09	Lower-bound direct energetic cost; assumes deposition mainly from preformed fatty acids.
P09	Glycogen biochemical synthesis cost	0.49			kJ/g glycogen	S10	One ATP-equivalent per glucose residue in the central calculation.
P10	Protein deposition efficiency (kP)	0.46	0.42	0.52	fraction	S11; S12; S13; S14; S15	Primary sensitivity parameter; central 46%, range 42–52%.
P11	Lipid deposition efficiency	0.82			fraction	S11; S13; S15	Fixed value: mean of three estimates used in the manuscript.
P12	Glycogen deposition efficiency	0.95			fraction	S10	Fixed value derived from energetic accounting.
P13	Skeletal-muscle resting metabolic rate	54.4			kJ/kg/day	S16	Tissue-specific resting metabolic rate.
P14	Accretion period	84			days	S17	Reference 12-week resistance-training period.
P15	Mean additional muscle mass during linear accretion	0.5			kg	Model assumption	If 1 kg is accrued linearly, mean added mass during the interval is 0.5 kg.
P16	Diet-induced thermogenesis fraction	0.1			fraction of additional intake	S18	10% of additional metabolizable energy intake.
P17	kJ per kcal	4.184			kJ/kcal	Unit conversion	Standard thermochemical conversion; not a biological model assumption.

### Sheet: Main_Calculation
Energetic cost of building 1 kg of wet human skeletal muscle — reproducible calculation
All values are calculated directly from Inputs_and_Assumptions. Green cells contain formulas. Headline manuscript values are rounded; this sheet retains full formula precision.
Component 1 — Stored tissue energy
Substrate	Quantity (g)	Energy density (kJ/g)	Stored energy (kJ)	Stored energy (kcal)
Protein	177	23.5	4159.5	994.144
Lipid	30	38.9	1167	278.92
Glycogen	20	17.1	342	81.74
Total stored tissue energy			5668.5	1354.8
Component 2 — Biochemical synthesis cost
Substrate	Quantity (g)	Synthesis cost (kJ/g)	Synthesis cost (kJ)	Synthesis cost (kcal)
Protein	177	3.6	637.2	152.294
Triacylglycerol	30	0.75	22.5	5.37763
Glycogen	20	0.49	9.8	2.34226
Total biochemical synthesis cost			669.5	160.014
Stored tissue energy + biochemical synthesis cost			6338	1514.82
Component 3 — Physiological deposition cost
Substrate	Retained energy (kJ)	Deposition efficiency	Physiological requirement (kJ)	Requirement (kcal)	Formula
Protein	4159.5	0.46	9042.39	2161.18	retained protein energy / kP
Lipid	1167	0.82	1423.17	340.146	retained lipid energy / kL
Glycogen	342	0.95	360	86.0421	retained glycogen energy / kG
Total physiological deposition requirement			10825.6	2587.37
Component 3: increment beyond Components 1 + 2			4487.56	1072.55
Component 4 — Resting maintenance during accretion
Input	Value
Muscle resting metabolic rate (kJ/kg/day)	54.4
Mean additional muscle mass (kg)	0.5
Accretion period (days)	84
Component 4: resting maintenance			2284.8	546.08
Expanded biological cost (deposition requirement + maintenance)			13110.4	3133.45
Component 5 — Diet-induced thermogenesis
Input	Value
Diet-induced thermogenesis fraction	0.1
Final additional metabolizable energy intake			14567.1	3481.61
Component 5: diet-induced thermogenesis			1456.71	348.161
Derived daily reference for the 84-day accretion scenario
Final intake-level cost divided by accretion period			173.417	41.4478	kJ/day and kcal/day; not a complete intervention energy budget
Five-component decomposition
Component	kJ/kg	kcal/kg	Definition
1. Stored tissue energy	5668.5	1354.8	Chemical energy retained in protein, lipid and glycogen.
2. Biochemical synthesis cost	669.5	160.014	ATP-equivalent lower-bound assembly cost.
3. Physiological deposition cost	4487.56	1072.55	Additional in-vivo inefficiency beyond stored energy + direct synthesis.
4. Resting maintenance during accretion	2284.8	546.08	Resting energy required to maintain gradually accrued muscle over 84 days.
5. Diet-induced thermogenesis	1456.71	348.161	Intake-level thermogenic overhead on the additional food required.
Total	14567.1	3481.61
Reproducibility note
The workbook calculates from the stated input parameters at full precision. For reporting, round only the final displayed values as appropriate; do not hard-code intermediate rounded values.

### Sheet: Sensitivity_Analysis
Primary sensitivity analysis — protein deposition efficiency (kP)
The manuscript identifies kP as the dominant uncertainty. This table holds every other parameter fixed and recalculates the model at kP = 52%, 46%, and 42%.
Scenario	kP	Protein requirement (kJ)	Total deposition requirement (kJ)	Expanded biological cost (kJ)	Final intake (kJ/kg)	Final intake (kcal/kg)	Rounded full-precision result
High efficiency / lower cost	0.52	7999.04	9782.21	12067	13407.8	3204.54	13410 kJ/kg; 3205 kcal/kg
Central	0.46	9042.39	10825.6	13110.4	14567.1	3481.61	14570 kJ/kg; 3482 kcal/kg
Low efficiency / higher cost	0.42	9903.57	11686.7	13971.5	15523.9	3710.31	15520 kJ/kg; 3710 kcal/kg
Manuscript benchmark	Low	Central	High
Final intake (kJ/kg)	13410	14570	15520
Final intake (kcal/kg)	3204	3481	3710
Formula-driven result	Low	Central	High
Final intake (kJ/kg)	13407.8	14567.1	15523.9
Final intake (kcal/kg)	3204.54	3481.61	3710.31
The small differences between full-precision formulas and the manuscript's displayed values arise from intermediate rounding. At the headline level, both yield the same primary range: approximately 13.41–15.52 MJ/kg (3,204–3,710 kcal/kg), with a central estimate of approximately 14.57 MJ/kg (3,481 kcal/kg).

### Sheet: Sources
Sources for numerical inputs and model assumptions
Source details are transcribed from the manuscript. DOI URLs are included only where the manuscript itself provides a DOI.
Source ID	Citation	Parameter(s) supported	DOI / URL	Model role	Notes
S01	Stroh AM et al. Journal of Applied Physiology. 2021;131:1370–1379.	Protein content (177 g/kg wet muscle)	https://doi.org/10.1152/japplphysiol.00343.2021	Composition	Human adipose and skeletal muscle tissue DNA, RNA, and protein content.
S02	Goodpaster BH et al. American Journal of Clinical Nutrition. 2004;79:748–754.	Intramuscular lipid content (30 g/kg wet muscle)	Not provided in manuscript	Composition	Skeletal muscle lipid concentration quantified by MRI.
S03	Jensen J et al. Frontiers in Physiology. 2011;2:112.	Glycogen content (20 g/kg wet muscle)	https://doi.org/10.3389/fphys.2011.00112	Composition	Reference glycogen pool.
S04	Southgate DAT, Durnin JVGA. British Journal of Nutrition. 1970;24(2):517–535.	Protein gross-energy value	https://doi.org/10.1079/BJN19700050	Stored tissue energy	Experimental reassessment of calorie conversion factors.
S05	Reeds PJ et al. British Journal of Nutrition. 1980;43(3):445–455.	Protein gross-energy value	https://doi.org/10.1079/BJN19800114	Stored tissue energy	Protein turnover in growing pigs.
S06	Whyte RK et al. Acta Paediatrica Academiae Scientiarum Hungaricae. 1982;23(1):85–94.	Lipid and glycogen gross-energy values	Not provided in manuscript	Stored tissue energy	Energy cost of growth of premature infants.
S07	Kleiber M. The Fire of Life. 2nd ed. 1975.	Lipid and glycogen gross-energy values	Not provided in manuscript	Stored tissue energy	Book source cited by manuscript.
S08	Hall KD. British Journal of Nutrition. 2010;104(1):4–7.	Protein synthesis convention; lipid deposition cost	https://doi.org/10.1017/S0007114510000206	Biochemical synthesis	Mathematical modelling of energy expenditure during tissue deposition.
S09	Hellerstein MK. European Journal of Clinical Nutrition. 1999;53 Suppl 1:S53–S65.	Assumption of limited de novo lipogenesis	https://doi.org/10.1038/sj.ejcn.1600744	Biochemical synthesis	Supports deposition mainly from preformed fatty acids.
S10	Nelson DL, Cox MM. Lehninger Principles of Biochemistry. 8th ed. 2021.	Glycogen synthesis accounting; glycogen deposition efficiency	Not provided in manuscript	Biochemical synthesis / deposition	Biochemical pathway accounting.
S11	Roberts SB, Young VR. American Journal of Clinical Nutrition. 1988;48(4):951–955.	Protein deposition efficiency; fat deposition efficiency	https://doi.org/10.1093/ajcn/48.4.951	Deposition efficiency	Human infant model; protein efficiency 42.0%.
S12	Towers HM et al. Pediatric Research. 1997;41(4 Pt 1):584–589.	Protein deposition efficiency	https://doi.org/10.1203/00006450-199704000-00021	Deposition efficiency	Low-birth-weight human infants; central 50.5%.
S13	Pullar JD, Webster AJF. British Journal of Nutrition. 1977;37(3):355–363.	Protein and fat deposition efficiency	https://doi.org/10.1079/BJN19770039	Deposition efficiency	Rat calorimetry and nitrogen balance; protein efficiency 44.4%.
S14	Coyer PA et al. British Journal of Nutrition. 1987;58(1):73–85.	Protein deposition efficiency	https://doi.org/10.1079/BJN19870071	Deposition efficiency	Young rat growth-cost model; protein efficiency 45.6%.
S15	van Milgen J et al. Journal of Nutrition. 2001;131(4):1309–1318.	Protein and lipid deposition efficiency	https://doi.org/10.1093/jn/131.4.1309	Deposition efficiency	Growing pigs; protein efficiency 52.0%.
S16	Wang Z et al. American Journal of Clinical Nutrition. 2010;92(6):1369–1377.	Skeletal-muscle resting metabolic rate (54.4 kJ/kg/day)	https://doi.org/10.3945/ajcn.2010.29885	Resting maintenance	Tissue-specific resting metabolic rate.
S17	Morton RW et al. British Journal of Sports Medicine. 2018;52(6):376–384.	84-day reference accretion period context	https://doi.org/10.1136/bjsports-2017-097608	Resting maintenance	Resistance-training meta-analysis used for 12–13 week reference.
S18	Westerterp KR. Nutrition & Metabolism. 2004;1:5.	Diet-induced thermogenesis fraction (10%)	https://doi.org/10.1186/1743-7075-1-5	Diet-induced thermogenesis	General DIT parameter.
